# Glycine acylation and trafficking of a new class of bacterial lipoprotein by a composite secretion system

**DOI:** 10.1101/2020.09.23.310854

**Authors:** Christopher Icke, Freya J. Hodges, Karthik Puella, Samantha A. McKeand, Jack A. Bryant, Adam F. Cunningham, Jeff A. Cole, Ian R. Henderson

## Abstract

Protein acylation is critical for many cellular functions including signal transduction, cell division and development. In bacteria, such lipoproteins have important roles in virulence and are therefore potential targets for the development of novel antimicrobials and vaccines. To date, all known bacterial lipoproteins are secreted from the cytosol via the Sec pathway, acylated on an N-terminal cysteine residue through the action of Lgt, Lsp and Lnt, and then targeted to the appropriate cellular location. In the case of Gram-negative bacteria, the lipoprotein trafficking Lol pathway transports the lipoproteins to the outer membrane where most substrate molecules are retained within the cell. Here we identify a new secretion pathway that displays the substrate lipoprotein on the cell surface. We demonstrate that the previously identified *E. coli* Aat secretion system is a composite system that shares similarity with type I secretion systems and elements of the Lol pathway. Remarkably, during secretion by the Aat system, the AatD subunit acylates the substrate CexE on a highly conserved N-terminal glycine residue (rather than the canonical cysteine). Mutations in AatD or CexE that disrupt glycine acylation interfere with membrane incorporation and trafficking. Our data suggest that CexE is the first member of a new class of glycine-acylated bacterial lipoprotein, while Aat represents a new secretion system that we propose be defined as a lipoprotein secretion system (LSS).
