## Supplementary Table 2 for "Glycine acylation and trafficking of a new class of bacterial lipoprotein by a composite secretion system"

### Sheet: Sheet1
# SignalP-5.0	Organism: Gram-negative	Timestamp: 20200724034005
# ID	Prediction	SP(Sec/SPI)	TAT(Tat/SPI)	LIPO(Sec/SPII)	OTHER	CS Position
WP_101701070.1	SP(Sec/SPI)	0.998768	0.000379	0.000575	0.000277	CS pos: 20-21. AMA-AS. Pr: 0.9725
WP_144243116.1	SP(Sec/SPI)	0.998443	0.00032	0.001074	0.000163	CS pos: 21-22. SYA-GG. Pr: 0.9480
WP_144243115.1	SP(Sec/SPI)	0.998006	0.000456	0.001325	0.000214	CS pos: 21-22. SYA-GG. Pr: 0.9443
WP_174770183.1	SP(Sec/SPI)	0.997735	0.000241	0.001867	0.000157	CS pos: 21-22. SHA-GG. Pr: 0.9558
EFG2855693.1	SP(Sec/SPI)	0.99718	0.00033	0.002284	0.000206	CS pos: 19-20. VSA-GS. Pr: 0.9133
EFE0742991.1	SP(Sec/SPI)	0.99718	0.00033	0.002284	0.000206	CS pos: 19-20. VSA-GS. Pr: 0.9133
WP_024172958.1	SP(Sec/SPI)	0.996931	0.000212	0.002669	0.000188	CS pos: 19-20. ALA-GS. Pr: 0.9818
WP_071607734.1	SP(Sec/SPI)	0.996931	0.000212	0.002669	0.000188	CS pos: 19-20. ALA-GS. Pr: 0.9818
WP_125134189.1	SP(Sec/SPI)	0.99673	0.000333	0.002652	0.000284	CS pos: 19-20. VSA-GN. Pr: 0.9367
WP_152075185.1	SP(Sec/SPI)	0.99673	0.000333	0.002652	0.000284	CS pos: 19-20. VSA-GN. Pr: 0.9367
WP_139509847.1	SP(Sec/SPI)	0.996273	0.000193	0.003266	0.000268	CS pos: 19-20. VFA-GS. Pr: 0.9846
WP_103743008.1	SP(Sec/SPI)	0.99615	0.000198	0.003367	0.000285	CS pos: 19-20. VFA-GS. Pr: 0.9846
WP_072023710.1	SP(Sec/SPI)	0.99615	0.000198	0.003367	0.000285	CS pos: 19-20. VFA-GS. Pr: 0.9846
WP_071999381.1	SP(Sec/SPI)	0.996149	0.000334	0.003266	0.000251	CS pos: 19-20. VSA-GS. Pr: 0.9088
WP_072004697.1	SP(Sec/SPI)	0.996137	0.000331	0.003282	0.00025	CS pos: 19-20. VSA-GS. Pr: 0.9087
WP_097514052.1	SP(Sec/SPI)	0.996137	0.000331	0.003282	0.00025	CS pos: 19-20. VSA-GS. Pr: 0.9087
EEC9486593.1	SP(Sec/SPI)	0.996137	0.000331	0.003282	0.00025	CS pos: 19-20. VSA-GS. Pr: 0.9087
WP_088551811.1	SP(Sec/SPI)	0.996123	0.000337	0.00328	0.000261	CS pos: 19-20. VSA-GS. Pr: 0.9087
WP_072000890.1	SP(Sec/SPI)	0.996122	0.000356	0.003267	0.000255	CS pos: 19-20. VSA-GS. Pr: 0.9086
WP_103724412.1	SP(Sec/SPI)	0.996122	0.000356	0.003267	0.000255	CS pos: 19-20. VSA-GS. Pr: 0.9086
WP_071777051.1	SP(Sec/SPI)	0.99597	0.000339	0.003423	0.000267	CS pos: 19-20. VSA-GS. Pr: 0.9085
WP_085334857.1	SP(Sec/SPI)	0.99597	0.000339	0.003423	0.000267	CS pos: 19-20. VSA-GS. Pr: 0.9085
WP_175617673.1	SP(Sec/SPI)	0.99597	0.000339	0.003423	0.000267	CS pos: 19-20. VSA-GS. Pr: 0.9085
WP_097342639.1	SP(Sec/SPI)	0.99597	0.000339	0.003423	0.000267	CS pos: 19-20. VSA-GS. Pr: 0.9085
HAJ3884378.1	SP(Sec/SPI)	0.99597	0.000339	0.003423	0.000267	CS pos: 19-20. VSA-GS. Pr: 0.9085
WP_160371442.1	SP(Sec/SPI)	0.99597	0.000339	0.003423	0.000267	CS pos: 19-20. VSA-GS. Pr: 0.9085
WP_074503083.1	SP(Sec/SPI)	0.995696	0.000214	0.003901	0.000189	CS pos: 19-20. ALA-GS. Pr: 0.9783
EFE7580042.1	SP(Sec/SPI)	0.995614	0.000427	0.003506	0.000452	CS pos: 19-20. SMA-AQ. Pr: 0.9081
WP_089587164.1	SP(Sec/SPI)	0.995506	0.000369	0.003755	0.000371	CS pos: 19-20. SMA-AQ. Pr: 0.9142
WP_180555418.1	SP(Sec/SPI)	0.995389	0.000353	0.003964	0.000293	CS pos: 19-20. VSA-GS. Pr: 0.9078
HAG7720137.1	SP(Sec/SPI)	0.995389	0.000353	0.003964	0.000293	CS pos: 19-20. VSA-GS. Pr: 0.9078
WP_011387710.1	SP(Sec/SPI)	0.995358	0.00018	0.004246	0.000216	CS pos: 19-20. ALA-GS. Pr: 0.9806
WP_074502124.1	SP(Sec/SPI)	0.995358	0.00018	0.004246	0.000216	CS pos: 19-20. ALA-GS. Pr: 0.9806
WP_074524126.1	SP(Sec/SPI)	0.995358	0.00018	0.004246	0.000216	CS pos: 19-20. ALA-GS. Pr: 0.9806
WP_024205424.1	SP(Sec/SPI)	0.995358	0.00018	0.004246	0.000216	CS pos: 19-20. ALA-GS. Pr: 0.9806
WP_044307786.1	SP(Sec/SPI)	0.995358	0.00018	0.004246	0.000216	CS pos: 19-20. ALA-GS. Pr: 0.9806
EDW5993950.1	SP(Sec/SPI)	0.995355	0.000341	0.004036	0.000269	CS pos: 22-23. SYA-GG. Pr: 0.9496
WP_149008655.1	SP(Sec/SPI)	0.99506	0.000112	0.004628	0.0002	CS pos: 19-20. VLA-GG. Pr: 0.9741
WP_157744801.1	SP(Sec/SPI)	0.994803	0.000115	0.004889	0.000193	CS pos: 19-20. VLA-GG. Pr: 0.9737
WP_123007961.1	SP(Sec/SPI)	0.994497	0.000157	0.00453	0.000816	CS pos: 19-20. TFA-GG. Pr: 0.9462
WP_072020735.1	SP(Sec/SPI)	0.99441	0.000158	0.004504	0.000928	CS pos: 19-20. TFA-GG. Pr: 0.9301
EFH8909230.1	SP(Sec/SPI)	0.994407	0.000359	0.004889	0.000345	CS pos: 19-20. VSA-GS. Pr: 0.9031
WP_032183406.1	SP(Sec/SPI)	0.994157	0.000331	0.004973	0.000539	CS pos: 21-22. AFA-GG. Pr: 0.9391
WP_124071014.1	SP(Sec/SPI)	0.994097	0.000434	0.00472	0.000748	CS pos: 21-22. AFA-GG. Pr: 0.9466
WP_165156879.1	SP(Sec/SPI)	0.994039	0.000423	0.005141	0.000397	CS pos: 24-25. SFA-GG. Pr: 0.7657
AWK60612.1	SP(Sec/SPI)	0.993671	0.000353	0.005262	0.000714	CS pos: 21-22. AFA-GG. Pr: 0.9456
WP_083583138.1	SP(Sec/SPI)	0.993408	0.000253	0.005068	0.001271	CS pos: 21-22. VFA-GG. Pr: 0.9635
WP_032297006.1	SP(Sec/SPI)	0.993301	0.000397	0.005612	0.00069	CS pos: 21-22. AFA-GG. Pr: 0.9340
WP_032173042.1	SP(Sec/SPI)	0.993296	0.000396	0.005588	0.00072	CS pos: 21-22. AFA-GG. Pr: 0.9338
WP_140423264.1	SP(Sec/SPI)	0.993296	0.000396	0.005588	0.00072	CS pos: 21-22. AFA-GG. Pr: 0.9338
WP_000721277.1	SP(Sec/SPI)	0.993265	0.000364	0.005667	0.000704	CS pos: 21-22. AFA-GG. Pr: 0.9361
WP_021523946.1	SP(Sec/SPI)	0.993175	0.000308	0.004931	0.001586	CS pos: 21-22. VFA-GG. Pr: 0.9127
WP_160173593.1	SP(Sec/SPI)	0.993169	0.000363	0.005822	0.000645	CS pos: 21-22. AFA-GG. Pr: 0.9342
WP_000721278.1	SP(Sec/SPI)	0.993169	0.000363	0.005822	0.000645	CS pos: 21-22. AFA-GG. Pr: 0.9342
EEV9229883.1	SP(Sec/SPI)	0.993169	0.000363	0.005822	0.000645	CS pos: 21-22. AFA-GG. Pr: 0.9342
WP_011666513.1	SP(Sec/SPI)	0.993039	0.000449	0.005906	0.000606	CS pos: 21-22. AFA-GG. Pr: 0.8152
WP_126681033.1	SP(Sec/SPI)	0.993039	0.000449	0.005906	0.000606	CS pos: 21-22. AFA-GG. Pr: 0.8152
WP_032283735.1	SP(Sec/SPI)	0.993039	0.000449	0.005906	0.000606	CS pos: 21-22. AFA-GG. Pr: 0.8152
WP_170881596.1	SP(Sec/SPI)	0.992865	0.000378	0.006048	0.000708	CS pos: 21-22. AFA-GG. Pr: 0.9347
EFF0596166.1	SP(Sec/SPI)	0.992865	0.000575	0.005253	0.001307	CS pos: 21-22. AFA-GG. Pr: 0.9494
EBW9798427.1	SP(Sec/SPI)	0.992807	0.001358	0.005122	0.000713	CS pos: 22-23. SYA-GG. Pr: 0.9404
WP_122988508.1	SP(Sec/SPI)	0.992788	0.000367	0.006112	0.000733	CS pos: 21-22. AFA-GG. Pr: 0.9356
EFD5161500.1	SP(Sec/SPI)	0.992773	0.000613	0.005133	0.001482	CS pos: 21-22. AFA-GG. Pr: 0.9487
WP_000721276.1	SP(Sec/SPI)	0.992756	0.000365	0.006152	0.000727	CS pos: 21-22. AFA-GG. Pr: 0.9353
WP_170896334.1	SP(Sec/SPI)	0.992756	0.000365	0.006152	0.000727	CS pos: 21-22. AFA-GG. Pr: 0.9353
EFA4546108.1	SP(Sec/SPI)	0.992756	0.000365	0.006152	0.000727	CS pos: 21-22. AFA-GG. Pr: 0.9353
WP_139817102.1	SP(Sec/SPI)	0.992726	0.00017	0.006967	0.000138	CS pos: 21-22. SYA-GG. Pr: 0.9257
EEW3310955.1	SP(Sec/SPI)	0.992592	0.000564	0.005839	0.001005	CS pos: 21-22. AFA-GG. Pr: 0.9376
EFB4413688.1	SP(Sec/SPI)	0.992478	0.000353	0.006419	0.00075	CS pos: 20-21. AFA-GG. Pr: 0.9370
EEX2767821.1	SP(Sec/SPI)	0.992422	0.000518	0.006104	0.000955	CS pos: 21-22. AFA-GG. Pr: 0.9387
EAA1181479.1	SP(Sec/SPI)	0.992402	0.001332	0.00548	0.000787	CS pos: 22-23. SYA-GG. Pr: 0.9398
WP_032208774.1	SP(Sec/SPI)	0.992329	0.00055	0.006172	0.000949	CS pos: 21-22. AFA-GG. Pr: 0.9385
WP_001316093.1	SP(Sec/SPI)	0.992303	0.000297	0.006777	0.000622	CS pos: 18-19. TYA-GG. Pr: 0.9167
EFA5104915.1	SP(Sec/SPI)	0.992284	0.000232	0.006794	0.00069	CS pos: 19-20. AFA-GG. Pr: 0.9299
ECC1745701.1	SP(Sec/SPI)	0.99228	0.000706	0.006464	0.00055	CS pos: 22-23. SYA-GG. Pr: 0.9435
WP_158663867.1	SP(Sec/SPI)	0.992169	0.00031	0.006942	0.000578	CS pos: 21-22. AFA-GG. Pr: 0.9451
WP_001033554.1	SP(Sec/SPI)	0.992135	0.000537	0.006332	0.000996	CS pos: 21-22. AFA-GG. Pr: 0.9377
WP_173002184.1	SP(Sec/SPI)	0.991854	0.000524	0.006592	0.00103	CS pos: 21-22. AFA-GG. Pr: 0.9361
EFO1933549.1	SP(Sec/SPI)	0.99155	0.000677	0.006619	0.001154	CS pos: 22-23. AFA-GG. Pr: 0.9302
WP_122996893.1	SP(Sec/SPI)	0.991494	0.000501	0.005989	0.002017	CS pos: 21-22. AFA-GG. Pr: 0.9446
WP_122998757.1	SP(Sec/SPI)	0.991469	0.000735	0.006239	0.001556	CS pos: 21-22. AFA-GG. Pr: 0.9314
EEZ8070678.1	SP(Sec/SPI)	0.991356	0.000783	0.00645	0.001411	CS pos: 21-22. AFA-GG. Pr: 0.9368
EFG4416657.1	SP(Sec/SPI)	0.991356	0.000783	0.00645	0.001411	CS pos: 21-22. AFA-GG. Pr: 0.9368
WP_157914353.1	SP(Sec/SPI)	0.99128	0.000831	0.006517	0.001373	CS pos: 21-22. AFA-GG. Pr: 0.9284
EFC4078642.1	SP(Sec/SPI)	0.991244	0.000649	0.006741	0.001366	CS pos: 21-22. AFA-GG. Pr: 0.9364
WP_157905907.1	SP(Sec/SPI)	0.990625	0.000389	0.008774	0.000212	CS pos: 20-21. AMA-GS. Pr: 0.8948
QLF78495.1	SP(Sec/SPI)	0.990182	0.000459	0.008235	0.001124	CS pos: 19-20. AFA-GG. Pr: 0.7763
QLF78494.1	SP(Sec/SPI)	0.990083	0.000358	0.008211	0.001347	CS pos: 19-20. AFA-GG. Pr: 0.9228
EFA8786013.1	SP(Sec/SPI)	0.989716	0.000373	0.007751	0.00216	CS pos: 21-22. TFA-GG. Pr: 0.8802
WP_134792045.1	SP(Sec/SPI)	0.989486	0.000466	0.009579	0.000469	CS pos: 22-23. TFA-GG. Pr: 0.9419
QLF78496.1	SP(Sec/SPI)	0.989303	0.000359	0.008945	0.001393	CS pos: 19-20. AFA-GG. Pr: 0.9216
EFA5701742.1	SP(Sec/SPI)	0.988047	0.0002	0.011196	0.000557	CS pos: 18-19. AFA-GG. Pr: 0.9241
EET2441999.1	SP(Sec/SPI)	0.988047	0.0002	0.011196	0.000557	CS pos: 18-19. AFA-GG. Pr: 0.9241
EFA7191602.1	SP(Sec/SPI)	0.987819	0.000274	0.011039	0.000867	CS pos: 18-19. AFA-GG. Pr: 0.9287
WP_142435275.1	SP(Sec/SPI)	0.987652	0.00055	0.009659	0.002139	CS pos: 21-22. AFA-GG. Pr: 0.9102
WP_024249570.1	SP(Sec/SPI)	0.987555	0.000196	0.011706	0.000543	CS pos: 18-19. AFA-GG. Pr: 0.9239
EFE7865434.1	SP(Sec/SPI)	0.987555	0.000196	0.011706	0.000543	CS pos: 18-19. AFA-GG. Pr: 0.9239
WP_000760019.1	SP(Sec/SPI)	0.987447	0.000196	0.011802	0.000556	CS pos: 18-19. AFA-GG. Pr: 0.9240
EFE7464584.1	SP(Sec/SPI)	0.987321	0.000194	0.011939	0.000546	CS pos: 18-19. AFA-GG. Pr: 0.9238
EFA5399560.1	SP(Sec/SPI)	0.985872	0.000489	0.01218	0.001459	CS pos: 18-19. AFA-GG. Pr: 0.6872
WP_074577595.1	SP(Sec/SPI)	0.985591	0.000157	0.01387	0.000381	CS pos: 19-20. AFA-GG. Pr: 0.7900
WP_097447096.1	SP(Sec/SPI)	0.985087	0.000212	0.013946	0.000755	CS pos: 18-19. AFA-GG. Pr: 0.9181
WP_157918823.1	SP(Sec/SPI)	0.984293	0.000187	0.015287	0.000232	CS pos: 19-20. AFA-GS. Pr: 0.8040
WP_139298183.1	SP(Sec/SPI)	0.984193	0.000164	0.015233	0.00041	CS pos: 19-20. AFA-GG. Pr: 0.7923
WP_144129305.1	SP(Sec/SPI)	0.983438	0.000168	0.015975	0.000419	CS pos: 19-20. AFA-GG. Pr: 0.7912
EFA7535990.1	SP(Sec/SPI)	0.982432	0.000942	0.014536	0.002091	CS pos: 17-18. AFA-GG. Pr: 0.5603
WP_097416221.1	SP(Sec/SPI)	0.982207	0.000514	0.014283	0.002996	CS pos: 22-23. SFA-GT. Pr: 0.9018
WP_139299891.1	SP(Sec/SPI)	0.981938	0.000163	0.017466	0.000433	CS pos: 19-20. AFA-GG. Pr: 0.7910
WP_126125954.1	SP(Sec/SPI)	0.981938	0.000163	0.017466	0.000433	CS pos: 19-20. AFA-GG. Pr: 0.7910
WP_101973978.1	SP(Sec/SPI)	0.981701	0.00027	0.016934	0.001095	CS pos: 18-19. AFA-GG. Pr: 0.9209
WP_107180283.1	SP(Sec/SPI)	0.981684	0.000359	0.016367	0.001589	CS pos: 18-19. AFA-GG. Pr: 0.9152
EDW5993848.1	SP(Sec/SPI)	0.980829	0.0006	0.017624	0.000947	CS pos: 20-21. AIA-GG. Pr: 0.9085
WP_169062121.1	SP(Sec/SPI)	0.980745	0.000147	0.018813	0.000295	CS pos: 18-19. VLA-GG. Pr: 0.8064
EER0880916.1	SP(Sec/SPI)	0.980288	0.000197	0.019301	0.000215	CS pos: 19-20. AFA-GS. Pr: 0.7967
WP_000760021.1	SP(Sec/SPI)	0.979782	0.000243	0.019012	0.000963	CS pos: 18-19. AFA-GG. Pr: 0.9131
WP_001494857.1	SP(Sec/SPI)	0.978644	0.000284	0.020451	0.000621	CS pos: 19-20. TFA-GG. Pr: 0.8986
WP_074570574.1	SP(Sec/SPI)	0.978644	0.000284	0.020451	0.000621	CS pos: 19-20. TFA-GG. Pr: 0.8986
RAX32528.1	SP(Sec/SPI)	0.977075	0.000765	0.019865	0.002295	CS pos: 22-23. SFA-GS. Pr: 0.8605
EEG9495514.1	SP(Sec/SPI)	0.976433	0.000504	0.021244	0.001819	CS pos: 22-23. SFA-GS. Pr: 0.8644
WP_134790875.1	SP(Sec/SPI)	0.976269	0.000256	0.023231	0.000245	CS pos: 19-20. ALA-GS. Pr: 0.8285
WP_001514055.1	SP(Sec/SPI)	0.975976	0.000275	0.023118	0.000631	CS pos: 19-20. TFA-GG. Pr: 0.8988
EFE8234432.1	SP(Sec/SPI)	0.975799	0.000325	0.023296	0.00058	CS pos: 20-21. VFA-GG. Pr: 0.9075
EEQ1545270.1	SP(Sec/SPI)	0.975586	0.000494	0.022121	0.001799	CS pos: 22-23. SFA-GS. Pr: 0.8645
WP_158709095.1	SP(Sec/SPI)	0.97514	0.000509	0.022506	0.001845	CS pos: 22-23. SFA-GS. Pr: 0.8644
WP_052576951.1	SP(Sec/SPI)	0.97505	0.000282	0.023656	0.001012	CS pos: 19-20. SFA-GG. Pr: 0.8804
WP_158709096.1	SP(Sec/SPI)	0.974962	0.000177	0.024638	0.000224	CS pos: 19-20. AFA-GS. Pr: 0.8207
WP_001561605.1	SP(Sec/SPI)	0.974776	0.00026	0.023739	0.001224	CS pos: 18-19. AFA-GG. Pr: 0.9071
EFF9818566.1	SP(Sec/SPI)	0.974631	0.00027	0.024846	0.000253	CS pos: 19-20. ALA-GS. Pr: 0.8221
WP_071598273.1	SP(Sec/SPI)	0.97454	0.000374	0.023129	0.001956	CS pos: 19-20. ALA-GG. Pr: 0.9310
EEV0559186.1	SP(Sec/SPI)	0.974494	0.000461	0.022628	0.002418	CS pos: 20-21. SFA-GS. Pr: 0.8471
EFB4485292.1	SP(Sec/SPI)	0.974398	0.000781	0.021544	0.003276	CS pos: 17-18. AFA-GG. Pr: 0.8275
EED1374327.1	SP(Sec/SPI)	0.97398	0.000546	0.023198	0.002276	CS pos: 22-23. SFA-GS. Pr: 0.8630
EFN7881387.1	SP(Sec/SPI)	0.973634	0.000269	0.024783	0.001314	CS pos: 18-19. AFA-GG. Pr: 0.9056
WP_174770192.1	SP(Sec/SPI)	0.973527	0.000317	0.025584	0.000572	CS pos: 20-21. VFA-GG. Pr: 0.9057
WP_169062133.1	SP(Sec/SPI)	0.973065	0.000364	0.026173	0.000398	CS pos: 19-20. AIA-GG. Pr: 0.7654
WP_134792047.1	SP(Sec/SPI)	0.973014	0.000271	0.026093	0.000622	CS pos: 19-20. AVA-GG. Pr: 0.7535
WP_032224877.1	SP(Sec/SPI)	0.97267	0.000279	0.025649	0.001402	CS pos: 18-19. AFA-GG. Pr: 0.9021
WP_157700314.1	SP(Sec/SPI)	0.972661	0.000287	0.026768	0.000283	CS pos: 19-20. ALA-GS. Pr: 0.8233
WP_036966678.1	SP(Sec/SPI)	0.971627	0.00024	0.027518	0.000615	CS pos: 19-20. ALA-GG. Pr: 0.8354
WP_162744572.1	SP(Sec/SPI)	0.971135	0.00028	0.02829	0.000295	CS pos: 19-20. ALA-GS. Pr: 0.8225
EDA3267883.1	SP(Sec/SPI)	0.971086	0.00042	0.027008	0.001487	CS pos: 19-20. ATA-GG. Pr: 0.8449
WP_096976034.1	SP(Sec/SPI)	0.970437	0.000284	0.028633	0.000646	CS pos: 19-20. AIA-GG. Pr: 0.6763
WP_071594470.1	SP(Sec/SPI)	0.969403	0.000245	0.029623	0.000729	CS pos: 19-20. ALA-GG. Pr: 0.8347
EEW4052378.1	SP(Sec/SPI)	0.968879	0.000562	0.028031	0.002527	CS pos: 21-22. SFA-GS. Pr: 0.8418
WP_179225943.1	SP(Sec/SPI)	0.968733	0.00043	0.029349	0.001488	CS pos: 19-20. ATA-GG. Pr: 0.8419
EEG7923217.1	SP(Sec/SPI)	0.968269	0.002475	0.026749	0.002508	CS pos: 23-24. AVA-GG. Pr: 0.5343
EFF8302502.1	SP(Sec/SPI)	0.965899	0.000707	0.029693	0.003702	CS pos: 24-25. SFA-GS. Pr: 0.8580
WP_021543690.1	SP(Sec/SPI)	0.96548	0.000326	0.033342	0.000852	CS pos: 21-22. VFA-GG. Pr: 0.9423
EED1928557.1	SP(Sec/SPI)	0.964453	0.00088	0.030681	0.003986	CS pos: 22-23. SFA-GS. Pr: 0.8315
WP_157905908.1	SP(Sec/SPI)	0.961027	0.00045	0.037849	0.000674	CS pos: 20-21. SFA-GG. Pr: 0.8711
EBP2854679.1	SP(Sec/SPI)	0.960753	0.001534	0.035642	0.002071	CS pos: 23-24. AVA-GG. Pr: 0.7277
EEY7504790.1	SP(Sec/SPI)	0.960691	0.003785	0.026386	0.009138	CS pos: 22-23. GWS-AD. Pr: 0.4969
EAA3133300.1	SP(Sec/SPI)	0.959834	0.000949	0.037726	0.00149	CS pos: 20-21. ALA-GG. Pr: 0.8919
WP_087597365.1	SP(Sec/SPI)	0.959567	0.000397	0.039016	0.001021	CS pos: 21-22. VFA-GG. Pr: 0.8998
EBN5764235.1	SP(Sec/SPI)	0.956767	0.002131	0.037977	0.003125	CS pos: 26-27. AVA-GG. Pr: 0.7182
EER9478973.1	SP(Sec/SPI)	0.955568	0.001063	0.036193	0.007176	CS pos: 18-19. SFA-GS. Pr: 0.8094
EEC8032437.1	SP(Sec/SPI)	0.951583	0.000415	0.044769	0.003233	CS pos: 19-20. SIA-GG. Pr: 0.5142
WP_050488094.1	SP(Sec/SPI)	0.949814	0.000338	0.044717	0.00513	CS pos: 19-20. SIA-GG. Pr: 0.6080
EEH8383495.1	SP(Sec/SPI)	0.949333	0.000743	0.048468	0.001456	CS pos: 20-21. TLA-GG. Pr: 0.8042
WP_139147907.1	SP(Sec/SPI)	0.946357	0.006516	0.039734	0.007393	CS pos: 28-29. AVA-GG. Pr: 0.7007
WP_157905904.1	SP(Sec/SPI)	0.946039	0.0004	0.052931	0.00063	CS pos: 21-22. AIA-GG. Pr: 0.7601
EEH1875088.1	SP(Sec/SPI)	0.945611	0.006696	0.040606	0.007088	CS pos: 28-29. AVA-GG. Pr: 0.6981
WP_115431382.1	SP(Sec/SPI)	0.940379	0.001342	0.054841	0.003439	CS pos: 20-21. VFA-GG. Pr: 0.8361
WP_139147572.1	SP(Sec/SPI)	0.940089	0.006794	0.043818	0.009299	CS pos: 28-29. AVA-GG. Pr: 0.6909
EEH8383496.1	SP(Sec/SPI)	0.937922	0.0002	0.061643	0.000235	CS pos: 20-21. AYA-GG. Pr: 0.9065
WP_079948727.1	SP(Sec/SPI)	0.937416	0.000465	0.059022	0.003098	CS pos: 19-20. AIA-GG. Pr: 0.8092
HAH4347070.1	SP(Sec/SPI)	0.937109	0.00034	0.05987	0.002681	CS pos: 19-20. SIA-GG. Pr: 0.5896
EDW5993849.1	SP(Sec/SPI)	0.936146	0.005119	0.048597	0.010137	CS pos: 20-21. VFA-GG. Pr: 0.8527
EET4135694.1	SP(Sec/SPI)	0.935516	0.000589	0.060385	0.00351	CS pos: 20-21. SIA-GG. Pr: 0.5896
WP_134949839.1	SP(Sec/SPI)	0.934445	0.012375	0.036737	0.016444	CS pos: 28-29. AVA-GG. Pr: 0.6471
EFN2499866.1	SP(Sec/SPI)	0.934223	0.000309	0.065082	0.000386	CS pos: 19-20. AFA-GS. Pr: 0.8774
WP_032237876.1	SP(Sec/SPI)	0.930233	0.000378	0.066395	0.002994	CS pos: 19-20. SIA-GG. Pr: 0.5783
WP_001575724.1	SP(Sec/SPI)	0.930233	0.000378	0.066395	0.002994	CS pos: 19-20. SIA-GG. Pr: 0.5783
WP_050439847.1	SP(Sec/SPI)	0.930233	0.000378	0.066395	0.002994	CS pos: 19-20. SIA-GG. Pr: 0.5783
EFA6786821.1	SP(Sec/SPI)	0.930233	0.000378	0.066395	0.002994	CS pos: 19-20. SIA-GG. Pr: 0.5783
NEN67079.1	SP(Sec/SPI)	0.930233	0.000378	0.066395	0.002994	CS pos: 19-20. SIA-GG. Pr: 0.5783
WP_050438676.1	SP(Sec/SPI)	0.930233	0.000378	0.066395	0.002994	CS pos: 19-20. SIA-GG. Pr: 0.5783
WP_050436496.1	SP(Sec/SPI)	0.930233	0.000378	0.066395	0.002994	CS pos: 19-20. SIA-GG. Pr: 0.5783
EEY5809921.1	SP(Sec/SPI)	0.929858	0.000367	0.06703	0.002744	CS pos: 19-20. SIA-GG. Pr: 0.5765
EAY4774400.1	SP(Sec/SPI)	0.929539	0.006893	0.043024	0.020544	CS pos: 28-29. AVA-GG. Pr: 0.6267
EEY6112323.1	SP(Sec/SPI)	0.92943	0.000438	0.067261	0.002871	CS pos: 19-20. SIA-GG. Pr: 0.5681
WP_126681169.1	SP(Sec/SPI)	0.927162	0.000613	0.068015	0.00421	CS pos: 19-20. AIA-GG. Pr: 0.7982
EFF6174495.1	SP(Sec/SPI)	0.922321	0.002965	0.055876	0.018838	CS pos: 16-17. AFA-GG. Pr: 0.6658
EFB7498765.1	SP(Sec/SPI)	0.922203	0.002911	0.056048	0.018838	CS pos: 16-17. AFA-GG. Pr: 0.6655
EEY4091521.1	SP(Sec/SPI)	0.921561	0.001389	0.075542	0.001509	CS pos: 17-18. ALA-GG. Pr: 0.7879
WP_001687026.1	SP(Sec/SPI)	0.91876	0.00034	0.080029	0.000871	CS pos: 19-20. AIA-GG. Pr: 0.7508
WP_000759959.1	SP(Sec/SPI)	0.912358	0.000353	0.086526	0.000763	CS pos: 19-20. AIA-GG. Pr: 0.7367
WP_024197059.1	SP(Sec/SPI)	0.889482	0.000341	0.109063	0.001114	CS pos: 19-20. AIA-GG. Pr: 0.7172
EAQ3014230.1	SP(Sec/SPI)	0.885069	0.036615	0.04141	0.036906	CS pos: 27-28. AVA-GG. Pr: 0.7432
WP_174770193.1	SP(Sec/SPI)	0.879265	0.000377	0.117636	0.002723	CS pos: 21-22. AFS-GG. Pr: 0.7150
EFA2754554.1	SP(Sec/SPI)	0.878966	0.003004	0.071211	0.046819	CS pos: 15-16. SFA-GS. Pr: 0.6571
EFH7843895.1	SP(Sec/SPI)	0.862409	0.000518	0.135828	0.001245	CS pos: 20-21. VLA-GG. Pr: 0.7286
EAQ6819600.1	SP(Sec/SPI)	0.843215	0.08223	0.054741	0.019814	CS pos: 29-30. AVA-GG. Pr: 0.7035
EAA9303423.1	SP(Sec/SPI)	0.843215	0.08223	0.054741	0.019814	CS pos: 29-30. AVA-GG. Pr: 0.7035
WP_071607258.1	SP(Sec/SPI)	0.838511	0.000241	0.160968	0.00028	CS pos: 19-20. AFA-GG. Pr: 0.8134
ECO0809275.1	SP(Sec/SPI)	0.829766	0.021034	0.116478	0.032721	CS pos: 27-28. SVA-GG. Pr: 0.4637
EDQ7941427.1	SP(Sec/SPI)	0.828288	0.000324	0.170809	0.000579	CS pos: 21-22. CYA-GG. Pr: 0.7549
WP_071600075.1	SP(Sec/SPI)	0.827224	0.000252	0.172243	0.000282	CS pos: 19-20. AFA-GG. Pr: 0.8019
WP_099490940.1	SP(Sec/SPI)	0.827224	0.000252	0.172243	0.000282	CS pos: 19-20. AFA-GG. Pr: 0.8019
EFB9206450.1	SP(Sec/SPI)	0.827224	0.000252	0.172243	0.000282	CS pos: 19-20. AFA-GG. Pr: 0.8019
WP_071597243.1	SP(Sec/SPI)	0.82289	0.000249	0.176568	0.000293	CS pos: 19-20. AFA-GG. Pr: 0.7978
ECC3466072.1	SP(Sec/SPI)	0.815185	0.104864	0.052446	0.027505	CS pos: 29-30. AVA-GG. Pr: 0.6941
WP_148935452.1	SP(Sec/SPI)	0.808212	0.00057	0.189729	0.001489	CS pos: 19-20. TLA-GG. Pr: 0.6477
EEW4351065.1	SP(Sec/SPI)	0.786598	0.000259	0.212831	0.000312	CS pos: 18-19. AFA-GS. Pr: 0.7460
EFB1470664.1	SP(Sec/SPI)	0.783491	0.002098	0.201893	0.012518	CS pos: 17-18. CYA-GG. Pr: 0.6177
WP_079967579.1	SP(Sec/SPI)	0.781097	0.001106	0.216489	0.001309	CS pos: 22-23. CYA-GG. Pr: 0.7056
EBK5514419.1	SP(Sec/SPI)	0.765666	0.003958	0.211057	0.019319	CS pos: 17-18. CYA-GG. Pr: 0.5589
EDT8754571.1	SP(Sec/SPI)	0.765449	0.004236	0.211402	0.018913	CS pos: 17-18. CYA-GG. Pr: 0.5600
EBS1405057.1	SP(Sec/SPI)	0.764357	0.004245	0.212189	0.01921	CS pos: 17-18. CYA-GG. Pr: 0.5593
EBH8950662.1	SP(Sec/SPI)	0.753083	0.052283	0.070178	0.124456	CS pos: 18-19. AVA-GG. Pr: 0.4782
SQI66777.1	SP(Sec/SPI)	0.749303	0.042289	0.085692	0.122716	CS pos: 17-18. AVA-GG. Pr: 0.3164
WP_071608308.1	SP(Sec/SPI)	0.748769	0.000215	0.250695	0.000322	CS pos: 19-20. AFA-GG. Pr: 0.7144
WP_013188496.1	SP(Sec/SPI)	0.748769	0.000215	0.250695	0.000322	CS pos: 19-20. AFA-GG. Pr: 0.7144
EEW4395919.1	SP(Sec/SPI)	0.748769	0.000215	0.250695	0.000322	CS pos: 19-20. AFA-GG. Pr: 0.7144
WP_071702927.1	SP(Sec/SPI)	0.748769	0.000215	0.250695	0.000322	CS pos: 19-20. AFA-GG. Pr: 0.7144
WP_072328079.1	SP(Sec/SPI)	0.748769	0.000215	0.250695	0.000322	CS pos: 19-20. AFA-GG. Pr: 0.7144
EAA7903183.1	SP(Sec/SPI)	0.746966	0.052365	0.068889	0.13178	CS pos: 18-19. AVA-GG. Pr: 0.4767
WP_071594244.1	SP(Sec/SPI)	0.74664	0.000268	0.252736	0.000356	CS pos: 19-20. AFA-GS. Pr: 0.7106
EAM2983848.1	SP(Sec/SPI)	0.71938	0.052623	0.071762	0.156235	CS pos: 18-19. AVA-GG. Pr: 0.4600
EAA8390259.1	SP(Sec/SPI)	0.570711	0.038662	0.052979	0.337648	CS pos: 17-18. AVA-GG. Pr: 0.2612
ECQ8982427.1	SP(Sec/SPI)	0.546726	0.01235	0.437202	0.003722	CS pos: 28-29. AVA-GG. Pr: 0.3757
WP_145961759.1	SP(Sec/SPI)	0.5433	0.0107	0.4423	0.0036	CS pos: 28 and 29: AVA-GG. Pr: 0.3688
EDR3976598.1	SP(Sec/SPI)	0.457391	0.201769	0.023855	0.316984	CS pos: 43-44. AVA-GG. Pr: 0.3896
WP_121768123.1	SP(Sec/SPI)	0.5433	0.0107	0.4423	0.0036	CS pos. 28 and 29: AVA-GG. Pr: 0.3688
